# LARP1 senses free ribosomes to coordinate supply and demand of ribosomal proteins

**DOI:** 10.1101/2023.11.01.565189

**Authors:** James A. Saba, Zixuan Huang, Kate L. Schole, Xianwen Ye, Shrey D. Bhatt, Yi Li, Winston Timp, Jingdong Cheng, Rachel Green

## Abstract

Terminal oligopyrimidine motif-containing mRNAs (TOPs) encode all ribosomal proteins in mammals and are regulated to tune ribosome synthesis to cell state. Previous studies implicate LARP1 in 40S- or 80S-ribosome complexes that repress and stabilize TOPs. However, a mechanistic understanding of how LARP1 and TOPs interact with these complexes to coordinate TOP outcomes is lacking. Here, we show that LARP1 senses the cellular supply of ribosomes by directly binding non-translating ribosomal subunits. Cryo-EM structures reveal a previously uncharacterized domain of LARP1 bound to and occluding the 40S mRNA channel. Free cytosolic ribosomes induce sequestration of TOPs in repressed 80S-LARP1-TOP complexes independent of alterations in mTOR signaling. Together, this work demonstrates a general ribosome-sensing function of LARP1 that allows it to tune ribosome protein synthesis to cellular demand.

**One-Sentence Summary:** LARP1 directly binds free ribosomal subunits to repress TOP mRNAs
