## Supplementary material for "LARP1 senses free ribosomes to coordinate supply and demand of ribosomal proteins": Data S1. Mass spectrometry results of the PYM1 immunoprecipitation.

### Sheet: Proteins
Top 100 hits of the PYM1 sample
Checked	Protein FDR Confidence: Combined	Master	Accession	Description	Exp. q-value: Combined	Sum PEP Score	Coverage [%]	# Peptides	# PSMs	# Unique Peptides	# AAs	MW [kDa]	calc. pI	Score Sequest HT: Sequest HT	# Peptides (by Search Engine): Sequest HT	Found in Sample: F4: Sample	# Protein Groups
FALSE	High	Master Protein	P19338	Nucleolin OS=Homo sapiens OX=9606 GN=NCL PE=1 SV=3	0	568.075	57	48	209	48	710	76.6	4.7	443.41	48	High	1
FALSE	High	Master Protein	Q12906	Interleukin enhancer-binding factor 3 OS=Homo sapiens OX=9606 GN=ILF3 PE=1 SV=3	0	539.99	53	42	200	37	894	95.3	8.76	394.97	42	High	1
FALSE	High	Master Protein	Q00341	Vigilin OS=Homo sapiens OX=9606 GN=HDLBP PE=1 SV=2	0	502.81	43	60	143	60	1268	141.4	6.87	343.13	60	High	1
FALSE	High	Master Protein	Q14152	Eukaryotic translation initiation factor 3 subunit A OS=Homo sapiens OX=9606 GN=EIF3A PE=1 SV=1	0	500.194	47	74	229	74	1382	166.5	6.79	415.38	74	High	1
FALSE	High	Master Protein	Q7KZF4	Staphylococcal nuclease domain-containing protein 1 OS=Homo sapiens OX=9606 GN=SND1 PE=1 SV=1	0	483.988	56	51	156	51	910	101.9	7.17	343.92	51	High	1
FALSE	High	Master Protein	Q00839	Heterogeneous nuclear ribonucleoprotein U OS=Homo sapiens OX=9606 GN=HNRNPU PE=1 SV=6	0	454.111	50	46	195	46	825	90.5	6	338.88	46	High	1
FALSE	High	Master Protein	Q2NL82	Pre-rRNA-processing protein TSR1 homolog OS=Homo sapiens OX=9606 GN=TSR1 PE=1 SV=1	0	450.338	50	47	172	47	804	91.8	7.42	351.38	47	High	1
FALSE	High	Master Protein	O43390	Heterogeneous nuclear ribonucleoprotein R OS=Homo sapiens OX=9606 GN=HNRNPR PE=1 SV=1	0	435.92	51	36	152	30	633	70.9	8.13	287.82	36	High	1
FALSE	High	Master Protein	P53396	ATP-citrate synthase OS=Homo sapiens OX=9606 GN=ACLY PE=1 SV=3	0	410.119	49	50	150	50	1101	120.8	7.33	273.22	50	High	1
FALSE	High	Master Protein	Q9BRP8	Partner of Y14 and mago OS=Homo sapiens OX=9606 GN=PYM1 PE=1 SV=1	0	399.228	81	24	169	24	204	22.6	9.45	408.97	24	High	1
FALSE	High	Master Protein	Q6PKG0	La-related protein 1 OS=Homo sapiens OX=9606 GN=LARP1 PE=1 SV=2	0	387.757	47	45	113	42	1096	123.4	8.82	222.69	45	High	1
FALSE	High	Master Protein	P13639	Elongation factor 2 OS=Homo sapiens OX=9606 GN=EEF2 PE=1 SV=4	0	385.088	39	38	206	38	858	95.3	6.83	368.02	38	High	1
FALSE	High	Master Protein	O60506	Heterogeneous nuclear ribonucleoprotein Q OS=Homo sapiens OX=9606 GN=SYNCRIP PE=1 SV=2	0	373.82	51	35	118	29	623	69.6	8.59	249.93	35	High	1
FALSE	High	Master Protein	Q13263	Transcription intermediary factor 1-beta OS=Homo sapiens OX=9606 GN=TRIM28 PE=1 SV=5	0	369.358	38	34	94	34	835	88.5	5.77	196.48	34	High	1
FALSE	High	Master Protein	Q9Y285	Phenylalanine--tRNA ligase alpha subunit OS=Homo sapiens OX=9606 GN=FARSA PE=1 SV=3	0	364.882	59	30	89	30	508	57.5	7.8	220.01	30	High	1
FALSE	High	Master Protein	P0DMV9	Heat shock 70 kDa protein 1B OS=Homo sapiens OX=9606 GN=HSPA1B PE=1 SV=1	0	363.945	50	36	107	31	641	70	5.66	247.27	36	High	1
FALSE	High	Master Protein	Q99613	Eukaryotic translation initiation factor 3 subunit C OS=Homo sapiens OX=9606 GN=EIF3C PE=1 SV=1	0	356.562	35	41	121	41	913	105.3	5.68	230.06	41	High	1
FALSE	High	Master Protein	P12956	X-ray repair cross-complementing protein 6 OS=Homo sapiens OX=9606 GN=XRCC6 PE=1 SV=2	0	354.336	60	38	99	38	609	69.8	6.64	200.98	38	High	1
FALSE	High	Master Protein	Q9NR30	Nucleolar RNA helicase 2 OS=Homo sapiens OX=9606 GN=DDX21 PE=1 SV=5	0	336.177	45	43	94	40	783	87.3	9.28	193.46	43	High	1
FALSE	High	Master Protein	P62701	40S ribosomal protein S4, X isoform OS=Homo sapiens OX=9606 GN=RPS4X PE=1 SV=2	0	334.026	68	30	169	30	263	29.6	10.15	299.14	30	High	1
FALSE	High	Master Protein	Q13895	Bystin OS=Homo sapiens OX=9606 GN=BYSL PE=1 SV=3	0	327.86	65	33	139	33	437	49.6	8.12	259.61	33	High	1
FALSE	High	Master Protein	P23396	40S ribosomal protein S3 OS=Homo sapiens OX=9606 GN=RPS3 PE=1 SV=2	0	326.382	84	32	246	32	243	26.7	9.66	594.25	32	High	1
FALSE	High	Master Protein	P36578	60S ribosomal protein L4 OS=Homo sapiens OX=9606 GN=RPL4 PE=1 SV=5	0	316.139	49	35	179	35	427	47.7	11.06	373.63	35	High	1
FALSE	High	Master Protein	P52732	Kinesin-like protein KIF11 OS=Homo sapiens OX=9606 GN=KIF11 PE=1 SV=2	0	309.242	37	43	74	43	1056	119.1	5.64	163.08	43	High	1
FALSE	High	Master Protein	Q08211	ATP-dependent RNA helicase A OS=Homo sapiens OX=9606 GN=DHX9 PE=1 SV=4	0	308.868	35	46	166	46	1270	140.9	6.84	300.83	46	High	1
FALSE	High	Master Protein	P61247	40S ribosomal protein S3a OS=Homo sapiens OX=9606 GN=RPS3A PE=1 SV=2	0	307.713	67	30	145	30	264	29.9	9.73	277.68	30	High	1
FALSE	High	Master Protein	P39023	60S ribosomal protein L3 OS=Homo sapiens OX=9606 GN=RPL3 PE=1 SV=2	0	300.359	54	36	135	36	403	46.1	10.18	248.59	36	High	1
FALSE	High	Master Protein	P08708	40S ribosomal protein S17 OS=Homo sapiens OX=9606 GN=RPS17 PE=1 SV=2	0	299.127	81	16	92	16	135	15.5	9.85	224.13	16	High	1
FALSE	High	Master Protein	P55884	Eukaryotic translation initiation factor 3 subunit B OS=Homo sapiens OX=9606 GN=EIF3B PE=1 SV=3	0	297.317	36	32	85	32	814	92.4	5	172.68	32	High	1
FALSE	High	Master Protein	Q8N1G4	Leucine-rich repeat-containing protein 47 OS=Homo sapiens OX=9606 GN=LRRC47 PE=1 SV=1	0	292.066	56	32	138	32	583	63.4	8.28	296.78	32	High	1
FALSE	High	Master Protein	P62753	40S ribosomal protein S6 OS=Homo sapiens OX=9606 GN=RPS6 PE=1 SV=1	0	282.926	39	20	123	20	249	28.7	10.84	263.58	20	High	1
FALSE	High	Master Protein	Q9Y5S9	RNA-binding protein 8A OS=Homo sapiens OX=9606 GN=RBM8A PE=1 SV=1	0	278.04	65	11	221	11	174	19.9	5.72	582.88	11	High	1
FALSE	High	Master Protein	P26373	60S ribosomal protein L13 OS=Homo sapiens OX=9606 GN=RPL13 PE=1 SV=4	0	277.337	72	26	164	26	211	24.2	11.65	324.24	26	High	1
FALSE	High	Master Protein	P11142	Heat shock cognate 71 kDa protein OS=Homo sapiens OX=9606 GN=HSPA8 PE=1 SV=1	0	276.695	48	29	100	23	646	70.9	5.52	230.25	29	High	1
FALSE	High	Master Protein	Q9Y5T5	Ubiquitin carboxyl-terminal hydrolase 16 OS=Homo sapiens OX=9606 GN=USP16 PE=1 SV=1	0	253.092	28	22	53	22	823	93.5	6.93	107.22	22	High	1
FALSE	High	Master Protein	P13010	X-ray repair cross-complementing protein 5 OS=Homo sapiens OX=9606 GN=XRCC5 PE=1 SV=3	0	252.645	43	32	87	32	732	82.7	5.81	173.74	32	High	1
FALSE	High	Master Protein	P06748	Nucleophosmin OS=Homo sapiens OX=9606 GN=NPM1 PE=1 SV=2	0	251.795	60	20	58	20	294	32.6	4.78	142.21	20	High	1
FALSE	High	Master Protein	P09651	Heterogeneous nuclear ribonucleoprotein A1 OS=Homo sapiens OX=9606 GN=HNRNPA1 PE=1 SV=5	0	249.67	49	22	62	20	372	38.7	9.13	143.93	22	High	1
FALSE	High	Master Protein	P48643	T-complex protein 1 subunit epsilon OS=Homo sapiens OX=9606 GN=CCT5 PE=1 SV=1	0	240.206	50	23	58	23	541	59.6	5.66	97.72	23	High	1
FALSE	High	Master Protein	P46777	60S ribosomal protein L5 OS=Homo sapiens OX=9606 GN=RPL5 PE=1 SV=3	0	238.678	47	28	128	28	297	34.3	9.72	181.45	28	High	1
FALSE	High	Master Protein	P07814	Bifunctional glutamate/proline--tRNA ligase OS=Homo sapiens OX=9606 GN=EPRS1 PE=1 SV=5	0	235.568	29	38	71	38	1512	170.5	7.33	122.02	38	High	1
FALSE	High	Master Protein	P62081	40S ribosomal protein S7 OS=Homo sapiens OX=9606 GN=RPS7 PE=1 SV=1	0	235.008	77	23	76	23	194	22.1	10.1	176.83	23	High	1
FALSE	High	Master Protein	P05455	Lupus La protein OS=Homo sapiens OX=9606 GN=SSB PE=1 SV=2	0	232.419	49	23	62	23	408	46.8	7.12	132.49	23	High	1
FALSE	High	Master Protein	P08238	Heat shock protein HSP 90-beta OS=Homo sapiens OX=9606 GN=HSP90AB1 PE=1 SV=4	0	226.611	38	31	80	17	724	83.2	5.03	148.05	31	High	1
FALSE	High	Master Protein	Q9UQ80	Proliferation-associated protein 2G4 OS=Homo sapiens OX=9606 GN=PA2G4 PE=1 SV=3	0	225.052	44	24	72	24	394	43.8	6.55	149.42	24	High	1
FALSE	High	Master Protein	P21333	Filamin-A OS=Homo sapiens OX=9606 GN=FLNA PE=1 SV=4	0	224.93	19	38	57	34	2647	280.6	6.06	112.06	38	High	1
FALSE	High	Master Protein	P50990	T-complex protein 1 subunit theta OS=Homo sapiens OX=9606 GN=CCT8 PE=1 SV=4	0	219.749	52	28	65	28	548	59.6	5.6	133.64	28	High	1
FALSE	High	Master Protein	Q96KR1	Zinc finger RNA-binding protein OS=Homo sapiens OX=9606 GN=ZFR PE=1 SV=2	0	215.322	27	24	47	24	1074	116.9	9.04	119.14	24	High	1
FALSE	High	Master Protein	Q9Y262	Eukaryotic translation initiation factor 3 subunit L OS=Homo sapiens OX=9606 GN=EIF3L PE=1 SV=1	0	214.825	52	27	60	27	564	66.7	6.34	118.75	27	High	1
FALSE	High	Master Protein	P62917	60S ribosomal protein L8 OS=Homo sapiens OX=9606 GN=RPL8 PE=1 SV=2	0	213.589	50	22	113	22	257	28	11.03	228.8	22	High	1
FALSE	High	Master Protein	P11021	Endoplasmic reticulum chaperone BiP OS=Homo sapiens OX=9606 GN=HSPA5 PE=1 SV=2	0	210.985	42	29	67	27	654	72.3	5.16	139.14	29	High	1
FALSE	High	Master Protein	P62269	40S ribosomal protein S18 OS=Homo sapiens OX=9606 GN=RPS18 PE=1 SV=3	0	207.808	78	27	110	27	152	17.7	10.99	210.14	27	High	1
FALSE	High	Master Protein	Q14103	Heterogeneous nuclear ribonucleoprotein D0 OS=Homo sapiens OX=9606 GN=HNRNPD PE=1 SV=1	0	207.155	41	19	59	17	355	38.4	7.81	138.07	19	High	1
FALSE	High	Master Protein	O75533	Splicing factor 3B subunit 1 OS=Homo sapiens OX=9606 GN=SF3B1 PE=1 SV=3	0	203.52	35	31	39	31	1304	145.7	7.09	76.35	31	High	1
FALSE	High	Master Protein	Q9NX58	Cell growth-regulating nucleolar protein OS=Homo sapiens OX=9606 GN=LYAR PE=1 SV=2	0	200.029	40	21	57	21	379	43.6	9.54	111.74	21	High	1
FALSE	High	Master Protein	P05387	60S acidic ribosomal protein P2 OS=Homo sapiens OX=9606 GN=RPLP2 PE=1 SV=1	0	198.577	100	13	27	12	115	11.7	4.54	100.6	13	High	1
FALSE	High	Master Protein	P46783	40S ribosomal protein S10 OS=Homo sapiens OX=9606 GN=RPS10 PE=1 SV=1	0	196.924	71	17	146	17	165	18.9	10.15	284.2	17	High	1
FALSE	High	Master Protein	Q13601	KRR1 small subunit processome component homolog OS=Homo sapiens OX=9606 GN=KRR1 PE=1 SV=4	0	195.553	50	22	77	22	381	43.6	9.77	136.74	22	High	1
FALSE	High	Master Protein	P35908	Keratin, type II cytoskeletal 2 epidermal OS=Homo sapiens OX=9606 GN=KRT2 PE=1 SV=2	0	195.075	49	28	53	23	639	65.4	8	104.07	28	High	1
FALSE	High	Master Protein	P16989	Y-box-binding protein 3 OS=Homo sapiens OX=9606 GN=YBX3 PE=1 SV=4	0	194.86	68	20	86	15	372	40.1	9.77	151.54	20	High	1
FALSE	High	Master Protein	Q96GA3	Protein LTV1 homolog OS=Homo sapiens OX=9606 GN=LTV1 PE=1 SV=1	0	192.438	43	26	82	26	475	54.8	4.91	155.28	26	High	1
FALSE	High	Master Protein	P09874	Poly [ADP-ribose] polymerase 1 OS=Homo sapiens OX=9606 GN=PARP1 PE=1 SV=4	0	191.95	34	29	52	29	1014	113	8.88	90.72	29	High	1
FALSE	High	Master Protein	P08865	40S ribosomal protein SA OS=Homo sapiens OX=9606 GN=RPSA PE=1 SV=4	0	191.659	67	20	74	20	295	32.8	4.87	170.03	20	High	1
FALSE	High	Master Protein	Q5JTH9	RRP12-like protein OS=Homo sapiens OX=9606 GN=RRP12 PE=1 SV=2	0	189.385	23	29	54	29	1297	143.6	8.75	92.76	29	High	1
FALSE	High	Master Protein	Q9BVS4	Serine/threonine-protein kinase RIO2 OS=Homo sapiens OX=9606 GN=RIOK2 PE=1 SV=2	0	185.114	38	20	76	20	552	63.2	5.94	134.66	20	High	1
FALSE	High	Master Protein	P07900	Heat shock protein HSP 90-alpha OS=Homo sapiens OX=9606 GN=HSP90AA1 PE=1 SV=5	0	185.091	36	27	71	14	732	84.6	5.02	139.31	27	High	1
FALSE	High	Master Protein	Q4G0J3	La-related protein 7 OS=Homo sapiens OX=9606 GN=LARP7 PE=1 SV=1	0	184.695	46	25	62	25	582	66.9	9.55	112.32	25	High	1
FALSE	High	Master Protein	Q13310	Polyadenylate-binding protein 4 OS=Homo sapiens OX=9606 GN=PABPC4 PE=1 SV=1	0	182.984	41	25	53	18	644	70.7	9.26	115.74	25	High	1
FALSE	High	Master Protein	P39019	40S ribosomal protein S19 OS=Homo sapiens OX=9606 GN=RPS19 PE=1 SV=2	0	180.79	77	20	216	20	145	16.1	10.32	381.17	20	High	1
FALSE	High	Master Protein	P41252	Isoleucine--tRNA ligase, cytoplasmic OS=Homo sapiens OX=9606 GN=IARS1 PE=1 SV=2	0	180.117	26	33	74	33	1262	144.4	6.15	109.54	33	High	1
FALSE	High	Master Protein	P67809	Y-box-binding protein 1 OS=Homo sapiens OX=9606 GN=YBX1 PE=1 SV=3	0	180.107	60	17	60	12	324	35.9	9.88	98.62	17	High	1
FALSE	High	Master Protein	P62906	60S ribosomal protein L10a OS=Homo sapiens OX=9606 GN=RPL10A PE=1 SV=2	0	179.505	47	14	93	14	217	24.8	9.94	149.45	14	High	1
FALSE	High	Master Protein	P22626	Heterogeneous nuclear ribonucleoproteins A2/B1 OS=Homo sapiens OX=9606 GN=HNRNPA2B1 PE=1 SV=2	0	178.167	58	21	65	19	353	37.4	8.95	113.25	21	High	1
FALSE	High	Master Protein	O15371	Eukaryotic translation initiation factor 3 subunit D OS=Homo sapiens OX=9606 GN=EIF3D PE=1 SV=1	0	177.446	30	19	41	19	548	63.9	6.05	91.17	19	High	1
FALSE	High	Master Protein	P78371	T-complex protein 1 subunit beta OS=Homo sapiens OX=9606 GN=CCT2 PE=1 SV=4	0	176.074	51	22	47	22	535	57.5	6.46	90.93	22	High	1
FALSE	High	Master Protein	Q13347	Eukaryotic translation initiation factor 3 subunit I OS=Homo sapiens OX=9606 GN=EIF3I PE=1 SV=1	0	174.698	38	10	59	10	325	36.5	5.64	130.3	10	High	1
FALSE	High	Master Protein	P11586	C-1-tetrahydrofolate synthase, cytoplasmic OS=Homo sapiens OX=9606 GN=MTHFD1 PE=1 SV=4	0	171.383	33	25	46	25	935	101.5	7.3	93.47	25	High	1
FALSE	High	Master Protein	P62750	60S ribosomal protein L23a OS=Homo sapiens OX=9606 GN=RPL23A PE=1 SV=1	0	171.368	46	16	63	16	156	17.7	10.45	134.18	16	High	1
FALSE	High	Master Protein	P52272	Heterogeneous nuclear ribonucleoprotein M OS=Homo sapiens OX=9606 GN=HNRNPM PE=1 SV=3	0	171.349	42	21	71	21	730	77.5	8.7	96.05	21	High	1
FALSE	High	Master Protein	Q08J23	RNA cytosine C(5)-methyltransferase NSUN2 OS=Homo sapiens OX=9606 GN=NSUN2 PE=1 SV=2	0	170.915	40	29	67	29	767	86.4	6.77	109.98	29	High	1
FALSE	High	Master Protein	P04264	Keratin, type II cytoskeletal 1 OS=Homo sapiens OX=9606 GN=KRT1 PE=1 SV=6	0	169.466	52	26	44	23	644	66	8.12	84.64	26	High	1
FALSE	High	Master Protein	P62841	40S ribosomal protein S15 OS=Homo sapiens OX=9606 GN=RPS15 PE=1 SV=2	0	168.767	46	10	100	10	145	17	10.39	215.93	10	High	1
FALSE	High	Master Protein	Q02878	60S ribosomal protein L6 OS=Homo sapiens OX=9606 GN=RPL6 PE=1 SV=3	0	167.938	59	27	110	27	288	32.7	10.58	148.47	27	High	1
FALSE	High	Master Protein	P18621	60S ribosomal protein L17 OS=Homo sapiens OX=9606 GN=RPL17 PE=1 SV=3	0	167.27	71	16	50	16	184	21.4	10.17	122.6	16	High	1
FALSE	High	Master Protein	Q7L2E3	ATP-dependent RNA helicase DHX30 OS=Homo sapiens OX=9606 GN=DHX30 PE=1 SV=1	0	165.721	28	32	70	32	1194	133.9	8.78	106.9	32	High	1
FALSE	High	Master Protein	P62263	40S ribosomal protein S14 OS=Homo sapiens OX=9606 GN=RPS14 PE=1 SV=3	0	162.248	43	11	66	11	151	16.3	10.05	145.08	11	High	1
FALSE	High	Master Protein	Q12905	Interleukin enhancer-binding factor 2 OS=Homo sapiens OX=9606 GN=ILF2 PE=1 SV=2	0	161.209	55	17	79	17	390	43	5.26	163.65	17	High	1
FALSE	High	Master Protein	P17844	Probable ATP-dependent RNA helicase DDX5 OS=Homo sapiens OX=9606 GN=DDX5 PE=1 SV=1	0	160.468	40	28	61	24	614	69.1	8.92	115.9	28	High	1
FALSE	High	Master Protein	P11940	Polyadenylate-binding protein 1 OS=Homo sapiens OX=9606 GN=PABPC1 PE=1 SV=2	0	159.238	44	24	50	17	636	70.6	9.5	82.04	24	High	1
FALSE	High	Master Protein	P60842	Eukaryotic initiation factor 4A-I OS=Homo sapiens OX=9606 GN=EIF4A1 PE=1 SV=1	0	159.158	52	19	59	11	406	46.1	5.48	128.58	19	High	1
FALSE	High	Master Protein	Q96SI9	Spermatid perinuclear RNA-binding protein OS=Homo sapiens OX=9606 GN=STRBP PE=1 SV=1	0	158.509	29	21	53	16	672	73.6	8.72	107.87	21	High	1
FALSE	High	Master Protein	Q13435	Splicing factor 3B subunit 2 OS=Homo sapiens OX=9606 GN=SF3B2 PE=1 SV=2	0	158.087	31	20	35	20	895	100.2	5.67	67.99	20	High	1
FALSE	High	Master Protein	P51991	Heterogeneous nuclear ribonucleoprotein A3 OS=Homo sapiens OX=9606 GN=HNRNPA3 PE=1 SV=2	0	157.278	51	23	50	22	378	39.6	9.01	90.26	23	High	1
FALSE	High	Master Protein	P35527	Keratin, type I cytoskeletal 9 OS=Homo sapiens OX=9606 GN=KRT9 PE=1 SV=3	0	155.415	37	18	32	18	623	62	5.24	71.48	18	High	1
FALSE	High	Master Protein	P62249	40S ribosomal protein S16 OS=Homo sapiens OX=9606 GN=RPS16 PE=1 SV=2	0	154.766	75	20	117	20	146	16.4	10.21	241.19	20	High	1
FALSE	High	Master Protein	P68371	Tubulin beta-4B chain OS=Homo sapiens OX=9606 GN=TUBB4B PE=1 SV=1	0	153.386	38	16	46	1	445	49.8	4.89	96.56	16	High	1
FALSE	High	Master Protein	O15372	Eukaryotic translation initiation factor 3 subunit H OS=Homo sapiens OX=9606 GN=EIF3H PE=1 SV=1	0	152.575	42	17	78	17	352	39.9	6.54	148.82	17	High	1
FALSE	High	Master Protein	P49368	T-complex protein 1 subunit gamma OS=Homo sapiens OX=9606 GN=CCT3 PE=1 SV=4	0	152.477	38	19	59	19	545	60.5	6.49	121.17	19	High	1
